# Strigolactones are chemoattractants for host tropism in Orobanchaceae parasitic plants

**DOI:** 10.1101/2022.02.17.480806

**Authors:** Satoshi Ogawa, Songkui Cui, Alexandra R.F. White, David C. Nelson, Satoko Yoshida, Ken Shirasu

**Affiliations:** RIKEN Center for Sustainable Resource Science, Yokohama, 230-0045, Japan; Division of Biological Science, Graduate School of Science and Technology, Nara Institute of Science and Technology, Ikoma, Nara, 630-0192, Japan; Department of Botany and Plant Sciences, University of California, Riverside, CA, 92521, USA; PRESTO, Japan Science and Technology Agency, Kawaguchi, Saitama, 332-0012, Japan; Graduate School of Science, The University of Tokyo, Tokyo, 113-0033, Japan

## Abstract

Parasitic plants are worldwide threats that damage major agricultural crops. To initiate infection, parasitic plants have developed the ability to locate hosts and grow towards them. This ability, called host tropism, is critical for parasite survival, but its underlying mechanism remains mostly unresolved. To characterize host tropism, we used the model facultative root parasite *Phtheirospermum japonicum*, a member of the Orobanchaceae. Here, we show that strigolactones (SLs) function as host-derived chemoattractants. Chemotropism to SLs is also found in *Striga hermonthica*, a parasitic member of the Orobanchaceae, but not in non-parasites. Intriguingly, chemotropism to SLs in *P. japonicum* is attenuated in ammonium ion-rich conditions, where SLs are perceived, but the resulting asymmetrical accumulation of the auxin transporter PIN2 is diminished. *P. japonicum* encodes putative receptors that sense exogenous SLs, whereas expression of a dominant-negative form reduces its chemotropic ability. We propose a new function for SLs as navigators for parasite roots.
