## Supplementary Tables for "Strigolactones are chemoattractants for host tropism in Orobanchaceae parasitic plants"

### Sheet: Supplementary Table 1
Supplementary Table 1	Chemicals used in this study.
Chemicals	Source or Reference	Catalog number
(+)-5-deoxystrigol	Olchemim	025 7121
(-)-5-deoxystrigol	Olchemim	025 7131
(+)2'-epi-5-deoxystrigol	Olchemim	025 7141
(-)2'-epi-5-deoxystrigol	Olchemim	025 7151
rac-GR24	Olchemim	025 6721
rac-orobanchol	Olchemim	025 6701
rac-strigol	Olchemim	025 6691
(+)-strigol	Ref. 65	N/A
Yoshimulactone green	Tokyo Chemical Industry Co. Ltd.	E1238

### Sheet: Supplementary Table 2
Supplementary Table 2	Gene IDs and accession numbers of the P. japonicum genes investigated in this study.
Gene name	Gene ID	GenBank accession number	Deposition at the GenBank/EMBL libraries
PjSMAX1.1	Pjv1_00007135	LC671289	This study
PjSMAX1.2	Pjv1_00015442	LC671290	This study
PjPIN2	Pjv1_00018833	LC506020	Ref. 19
PjUBC2	Pjv1_00022714	LC671291	This study
PjKAI2d1	Pjv1_00000502	LC671292	This study
PjKAI2d2	Pjv1_00000503	LC671293	This study
PjKAI2d3	Pjv1_00010088	LC671294	This study
PjKAI2d3.2	Pjv1_00010087	LC671295	This study
PjKAI2d4	Pjv1_00013794	LC671296	This study
PjKAI2d4.2	Pjv1_00024195	LC671297	This study
PjKAI2d5	Pjv1_00024452	LC671298	This study
PjKAI2i	Pjv1_00000501	LC671299	This study
PjKAI2c	Pjv1_00019485	LC671300	This study

### Sheet: Supplementary Table 3
Supplementary Table 3	Primers used in this study.
Name	Direction	Sequence (5' -> 3')	Purpose
PjUBC_qPCR	Forward	ACCATAATTGGACCGCCTGA	RT-qPCR
	Reverse	ACAGTTGGGGGACTGTTTGG
PjSMAX1.1_qPCR	Forward	GGTCGATTCGGATTCGGAATC	RT-qPCR
	Reverse	GTATTATGTATATTAATCTCAACATGGCCTC
PjSMAX1.2_qPCR	Forward	GACCGCGGCAAGAGCAAA	RT-qPCR
	Reverse	CTGCCCGCGCAAACTTGA
PjKAI2d1_qPCR	Forward	ATTGAAGGCCACCTGCCG	RT-qPCR
	Reverse	CACAATACAATGCAAAACTCCAGAGC
PjKAI2d2_qPCR	Forward	CCACCTGCCGCATTTCAT	RT-qPCR
	Reverse	AAAAACTCTTGCCTTGCGGCT
PjKAI2d3_qPCR	Forward	CGGAGTATCTCCACCAGC	RT-qPCR
	Reverse	CATTAACATTTAACAACGTTAATCGATGTCA
PjKAI2d3.2_qPCR	Forward	GCGGAGTATCTCCACCAAA	RT-qPCR
	Reverse	CCATTATAACATTTAACAATGTTAATCGATATCG
PjKAI2d4_qPCR	Forward	GTGGAGGTGATGTCCACC	RT-qPCR
	Reverse	TTAATTACTCTTGCCTTGCGACCG
PjKAI2d4.2_qPCR	Forward	GATCGTGGAGGTGATATCCAC	RT-qPCR
	Reverse	GCCCAACACAAGATAGCGG
PjKAI2d5_qPCR	Forward	CGTGGAGGTGATGTCCG	RT-qPCR
	Reverse	GAGCACGTAACAATGTAAACCCAC
PjKAI2i_qPCR	Forward	GAGGTGATGACCACCGAC	RT-qPCR
	Reverse	CACAAACTGCTAAACCTCACCAG
PjKAI2c_qPCR	Forward	ATTCGATCGTTGAGGTCATGG	RT-qPCR
	Reverse	GCAAAGTTATGAAGCAATCACGC
PjKAI2d2_CDS+UTR	Forward	CCCCTATTTATCCAAACTTACAGAAATTAAGCTC	Coding region and UTR for nested PCR
	Reverse	CTTGCGGCTGCACCAATTTC
PjKAI2d3_CDS+UTR	Forward	TGTCACTCATATGAATGATCCTTACATG	Coding region and UTR for nested PCR
	Reverse	GTTAATCGATGTCATCTAACAGCAATGTTTC
PjKAI2d3.2_CDS+UTR	Forward	TGTCACTCATGTGAATGATCCTCAC	Coding region and UTR for nested PCR
	Reverse	CAATGTTAATCGATATCGTCTAACAGCAATGTTTC
PjKAI2d2_attB	Forward	GGGGACAAGTTTGTACAAAAAAGCAGGCTATGAGCAAGGTCGGAGCAGC	Coding region for BP cloning, Underline: attB site
	Reverse	GGGGACCACTTTGTACAAGAAAGCTGGGTTCAGGCATCAGCAATATCTTGCTGTAC
PjKAI2d3_attB	Forward	GGGGACAAGTTTGTACAAAAAAGCAGGCTATGAGCAAGGTCGGAGCAGC	Coding region for BP cloning, Underline: attB site
	Reverse	GGGGACCACTTTGTACAAGAAAGCTGGGTTCAGGCATCAGCAATATCTCGCTG
PjKAI2d3.2_attB	Forward	GGGGACAAGTTTGTACAAAAAAGCAGGCTATGAGCAAGGTCGGAGCAGCTC	Coding region for BP cloning, Underline: attB site
	Reverse	GGGGACCACTTTGTACAAGAAAGCTGGGTTCAGGCATCAGCAATATCTTGCTGTATATGTC
M13	Forward	GTAAAACGACGGCCAGT	Universal primers for sequence check
	Reverse	CAGGAAACAGCTATGAC
pKAI2pro-GW_seq	Forward	CCAGAGAAGAATCTTCTTTAGAGAG	Sequence check for CDS inserted into pKAI2pro-GW by LR reaction
	Reverse	GCCGCTCTAGAACTAGTTAATTAAG
pGWB15-seq	Forward	GGGGACTCTAGAATGAGCGGGTTAATTAAC	Sequence check for an insert into pGWB15
AtKAI2_check	Reverse	TCACATAGCAATGTCATTACG	PCR check
PjKAI2d2_R183H	Forward	CCACCCGGACATATTATTAAGCACGATACG	Mutagenesis, Underline: mutation (R183H)
	Reverse	ATGTTGAGCACCGCCTTG
PjKAI2d2_CDS1_Lv0	Forward	TTGAAGACAAAATGAGCAAGGTCGGAGCAGC	CDS1 for Lv. 0 GoldenGate, Underline: BpiI recognition site, Red: overhang
	Reverse	TTGAAGACAAAAGCTCAGGCATCAGCAATATCTTGCTGTAC
